# Whole genome functional characterization of RE1 silencers using a modified massively parallel reporter assay

**DOI:** 10.1101/2022.02.11.479757

**Authors:** Kousuke Mouri, Hannah B Dewey, Rodrigo Castro, Daniel Berenzy, Susan Kales, Ryan Tewhey

## Abstract

Both upregulation and downregulation by *cis*-regulatory elements help establish precise gene expression. Our understanding of how elements repress transcriptional activity is far more limited than activating elements. To address this gap, we characterized RE1, a group of transcriptional silencers bound by REST, on a genome-wide scale using an modified massively parallel reporter assay (MPRAduo). MPRAduo empirically defined a minimal binding strength of REST required for silencing (REST m-value), above which multiple cofactors colocalize and act to directly silence transcription. We identified 1,500 human variants that alter RE1 silencing and found their effect sizes are predictable when they overlap with REST binding sites above the m-value. In addition, we demonstrate that non-canonical REST binding motifs exhibit silencer function only if they precisely align two half sites with specific spacer length. Our results show mechanistic insights into RE1 silencer which allows us to predict its activity and effect of variants on RE1, providing a paradigm for performing genome-wide functional characterization of transcription factors binding sites.
