## Supplemental Tables for "Whole genome functional characterization of RE1 silencers using a modified massively parallel reporter assay": Mouri_et_al_ST_01_03_05_07_10.xlsx

### Sheet: Sup_table_01
id	name	sequence	purpose	library
1	MPRA_v3_ampB_F	GCCAGAACATTTCTCTGGCCTAACTGGCCGCTTGACG	Forward PCR primer to clone oligo into plasmid A	Bench, REST
2	MPRAduo_libA_10I_R	CCGACTAGCTTGGCCGCCGANNNNNNNNNNTCTAGAGGTTCGTCGACGCGATCGCAGGAGCCGCAGTG	Reverse PCR primer to clone oligo into plasmid A	REST
3	MPRAduo_libA_20I_R	CCGACTAGCTTGGCCGCCGANNNNNNNNNNNNNNNNNNNNTCTAGAGGTTCGTCGACGCGATCGCAGGAGCCGCAGTG	Reverse PCR primer to clone oligo into plasmid A	Bench
4	MPRAduo_libP_F	GCCAGAACATTTCTCTGGCCTAACTGGCCTCGCTTGC	Forward PCR primer to clone oligo into plasmid P	Bench
5	MPRAduo_libP_10I_R	GGTACTCACtAGGCCTCGGCNNNNNNNNNNAGCGGCTGCAGCAGGTTTAAACCAGGTCGGCCAGGG	Reverse PCR primer to clone oligo into plasmid P	Bench
6	MPRAduo_libP_20I_onestp	TCTAGAGGTTCGTCGACGCGATCTCACTAGGCCTCGGCNNNNNNNNNNNNNNNNNNNNAGTCAGCGGCTGCAGCAGGTTTAAACCAGGTCGGCCAGGG	Reverse PCR primer to clone oligo into plasmid P	REST
7	MPRAduo_GFP_forA_F	CACTGCGGCTCCTGCGATCTAACTGGCCGGTACCTGAGCTCGCTA	Forward PCR primer to amplify GFP to insert plasmid A	Bench
8	MPRAduo_GFP_forA_R	TCTAGAGGTTCGTCGACGCGATATTATTATCATTACTTGTACAGCTCGTCCATGC	Reverse PCR primer to amplify GFP to insert plasmid A	Bench
9	MPRAduo_GFP_forP_F	CCCTGGCCGACCTGGTTTCTAACTGGCCGGTACCTGAGCTCGCTA	Forward PCR primer to amplify GFP to insert plasmid P	Bench, REST
10	MPRAduo_GFP_forP_R	AGTCAGCGGCTGCAGCAGGTTTATTATTATCATTACTTGTACAGCTCGTCCATGC	Reverse PCR primer to amplify GFP to insert plasmid P	Bench, REST
11	MPRAduo_AintoP_F	CCCAGGCACGACGTTGGTTTACTGGCCGCTTGACG	Forward PCR primer to amplify plasmid A to insert to plasmid P	Bench
12	MPRAduo_AintoP_R	AGTCAGCGGCTGCAGCAGGTTTCTAGCTTGGCCGCCGA	Reverse PCR primer to amplify plasmid A to insert to plasmid P	Bench
13	MPRAduo_PintoA_F	CACTGCGGCTCCTGCGATACTGGCCTCGCTTGC	Forward PCR primer to amplify plasmid P to insert to plasmid A	Bench, REST
14	MPRAduo_PintoA_R	TCTAGAGGTTCGTCGACGCGATCTCACTAGGCCTCGGC	Reverse PCR primer to amplify plasmid P to insert to plasmid A	Bench
15	GFP_Capture_A	CCTCGATGTTGTGGCGGGTCTTGAAGTTCACCTTG/3BioTEG/	GFP mRNA pulldown	Bench, REST
16	GFP_Capture_B	CCAGGATGTTGCCGTCCTCCTTGAAGTCGATGCCC/3BioTEG/	GFP mRNA pulldown	Bench, REST
17	GFP_Capture_C	CGCCGTAGGTGAAGGTGGTCACGAGGGTGGGCCAG/3BioTEG/	GFP mRNA pulldown	Bench, REST
18	RTprimer	CATGTCTGCTCGAAGCG	Reverse transcription of GFP mRNA	Bench, REST
19	MPRA_v3_TruSeq_Amp2Sa_F	GTGACTGGAGTTCAGACGTGTGCTCTTCCGATCTAACTGGCCGCTTGACG	Forward PCR primer to make sequencing library of plasmid A	Bench, REST
20	libA_seqPCR_N7	CGACGCTCTTCCGATCTNNNNNNNCTAGCTTGGCCGCCGA	Reverse PCR primer to make sequencing library of plasmid A	Bench, REST
21	MPRAduo_TruSeq_2Sa_F2	GTGACTGGAGTTCAGACGTGTGCTCTTCCGATCTACTGGCCTCGCTTGC	Forward PCR primer to make sequencing library of plasmid P	Bench, REST
22	libP_seqPCR_N7	CGACGCTCTTCCGATCTNNNNNNNCTCACTAGGCCTCGGC	Reverse PCR primer to make sequencing library of plasmid P	Bench, REST
23	MPRA_Illumina_GFP_F_v2	ACTGGAGTTCAGACGTGTGCTCTTCCGATCTCGCCCTGAGCAAAGACC	Forward PCR primer to amplify cDNA	Bench, REST
24	4LibMIX_seqPCRr_v2N7	CGACGCTCTTCCGATCTNNNNNNNCATGTCTGCTCGAAGCG	Reverse PCR primer to amplify cDNA	Bench, REST
25	TruSeq_Multiplex_Tag_P7	CAAGCAGAAGACGGCATACGAGAT[8bp_index]GTGACTGGAGTTCAGACGTGTGCTCTTCCGATCT	Forward PCR primer to add Illumina index	Bench, REST
26	TruSeq_Multiplex_Tag_P5	AATGATACGGCGACCACCGAGATCTACAC[8bp index]ACACTCTTTCCCTACACGACGCTCTTCCGATC	Reverse PCR primer to add Illumina index	Bench, REST

### Sheet: Sup_table_03
ID	seq	hg19_UCSC	hg38_UCSC	Direction	log2FC_run1	log2FC_run2	annotation	cluster
En01	TATCTCTAGAAGAAATTAGGTGGCTTGAGAGGCTCTTTTAGGTCTGAATAATTTCAGTGCCAAAGACCAAAACCTCTTCATAAACTGCAGTTAGACTCTCCCTGATTGCCATGCCTGGCTTTCTGTTGGAGAAAATCCTAGAGGAAAACA	chr12:27,250,760-27,250,909	chr12:27,097,827-27,097,976	pos	-0.486628	-0.0267747	intergenic	nega
En02	CACCAAGGGGCGAGCTCCACCCATCTCACTTGTAATCAGTAGCATCGCCATTGTCTGAGAAATATTTATTCTGTCCAGTTTAAGCTTAATTTTCACAAACACTAAAAAGTAGTAAAATAGACTATAGCTTTTCCTTTAACTATATTTATA	chr11:49,909,454-49,909,603	chr11:49,887,902-49,888,051	pos	-0.379684	-0.133382	intergenic	nega
En03	ACCAGGCTTGGGACTTTCCCTGCCCACCAACCTAGGGAGATCAACTTAACACTGGCTTTATTTGCCTGGGGGAGAAGCTTATAGGGTACCTGGTATGATTTAAATTTCCTTTCAATATTGATCAAGTCCTCACTGTGTCTGAGCTTTCTA	chr11:78,043,357-78,043,506	chr11:78,332,311-78,332,460	neg	0.457976	1.10444	intron	1
En04	ACCACGTGCAGTGGCCGGGAATTGAACCCGGGTCTCCCGCATGGGAGGCGAGAATTCTACCACTAAACCACCAACGCCTCTCTGGAACTACCCCCTGGAGGATAACAGAAAAGAGTAACCACAAAGATTTAGAAACTGTTCTAAGCGGTT	chr1:17,004,760-17,004,909	chr1:16,678,265-16,678,414	neg	0.813531	1.00456	tRNA	others
En05	GGAGCTGTCCCCCCGGTTCGCGCCACCCCGGATGGCTCCGCACTCCGCCGCCACCTGTCGCCCCAGCGGGGACTCCCAGGACTCAGTTAGGGGCCAGGAGTCACGTGGGCCCGGGCATTCAGCCGCGATCCAGGTCCTAGTGGGCTGACG	chr3:139,396,376-139,396,525	chr3:139,677,534-139,677,683	neg	1.21764	1.49777	intron	others
En06	AGTGCAGAATCAAAGGGCACTTTTCTGCTTTTGTGTGCAGAAGCCGAGGGTGACCTTGTCATCAGAAGGGGAAGCGGGGCCTCAGAGGCGTGCTGCTGGCTCCAATCCCCAAAGCCTCCTGGGCAGGAAGTGGAAGGGCCCCATCCCCAC	chr2:241,566,355-241,566,504	chr2:240,626,938-240,627,087	pos	0.986566	1.86704	promoter/intron	others
En07	AGCTAAATGCATAAATGGACAGGGGAGAAGGGAGTGCCATCATCCATGCAACCTAGCTTACAAATCCCCTAGTGGCAAAGGGGGATTTGTACAAATTTCCCCTAGTGTCAAAATCCCCTGGGAAGGGCAAGATTTTTTTTTTAAACATTA	chr1:185,375,892-185,376,041	chr1:185,406,760-185,406,909	neg	0.926086	2.24174	intergenic	1
En08	GGACTCTGGTCGCCATAACAACTCATCACGCCTGTGCTGCGCGCGCGCGTCGCCTTAGTGCCGCAGCCCTATTACGTGAGGTAGGGAAGGCGCGCCAGACTCGACGGCCAATCAGGGACCCGAGGGCGATGTTGCCATGACGACCACGTT	chr19:58,912,714-58,912,863	chr19:58,401,347-58,401,496	pos	1.16758	2.15768	promoter	21
En09	TAGATAAACCGGAAATACGTGACGAGAGGATTGTGGGATGGTGGACGACGTTTGGGCGCCCACAGCTAGGAAGTCGAGTCGGTTTCTGCGCATGCTCATTGGCTGCCCGCATGTCCTCTACGTCGCAGAATTTGGAAGCAGCTTTTGGCG	chr15:44,116,912-44,117,061	chr15:43,824,714-43,824,863	pos	1.49777	2.43333	promoter	15
En10	GGGCCAATCACGAGCTGGGAGGGCGGGGCCACACTCAGAAGGGGAAGGTTCCAGCGGTCAGGAGACCTGGAGAACTTTGGCTGGCGGGACCTGGAGCCCAGAAAAGGGGGAGCGCGCGGAAGCGCCGCCAAATGCGGGGACTGGCTCCGA	chr6:29,716,885-29,717,034	chr6:29,749,108-29,749,257	pos	1.42974	2.36508	promoter	16
En11	GCTCCTGAAGCGGAGGTTTGCCCAAAAAAAAGAGTAGTCAGCGATAGTCCTCTCTGAATCATAATTTGATAATGCATTGCTCATCCAGATGGCTGTTTACAATTTAAGAAAAAATATTACCAGGCCCTCCTCCTAACCTGCCCGGCCATG	chr7:134,854,541-134,854,690	chr7:135,169,789-135,169,938	neg	1.56624	1.90735	inton/prom	3
En12	AAAACGGCACGAAGACCGGTGGGAGGAGCCTGCAGAAAGGTCCAATGAGAAAAAAAGCCGGGCGGTGGGGAGGGACTCAGGAACCCGGAATAGGCGGGACATGGTGACGACGGCCCCAGAAGGGGAAGGGCCAGGGAGCCGTTAACCCCC	chr19:36235854-36236003	chr19:35,744,953-35,745,102	neg	1.59304	2.55615	intron	others
En13	CAGTTCCTTCTGTGTGCCTTCCGGGGCCACTCGGGTCAGGGCACACCTGGGGTTTGTGATTCAGACACAAGCGGTGGTTTTTCCACCATCGAAAGTGCTGAGTCATGGCAAACAGCAGATGTTGGCAAGCGCCCTGGAGACAGGCAGTTC	chr4:8,230,382-8,230,531	chr4:8,228,655-8,228,804	pos	1.97687	2.49611	intron	9
En14	GGAGTCTAAGCCACCACATTTCCCAGCACGCCTTTCGGCCCTTCAAACACCGCAGGCCCCAGCACGCCCCGCGGCACTCGCTTCAACCCCAAGACCCGCCAGTAACGGCCGCTGGCAGAGCACATGCGCCGTACGTCCATATGCAGGGAC	chr19:5,790,637-5,790,786	chr19:5790621-5790810	neg	2.16614	2.95986	intron	16
En15	CTCTTCACTCTTACCCTGGGGACCCAAGCCTGCTTTGAGGTGTGAGTCACAGCCCTGATGTGTGCCTTGCATTATTCTTTCCCCAGGTGTGCCCGGAGACTCAAGCTTGCTCATTTCTGTCCTGACACATCTCTCTGGTCCTGTGGTGGT	chr11:49,878,952-49,879,101	chr11:49,857,400-49,857,549	pos	2.72998	2.67598	intergenic	1
En16	CTGCTCTCCAGGTGGCCGCTGCAGCTGCCCGAGAGCGCAGGCGCAGAGGCAGACCACGTGAGAGCCTGGCCAGGCCTTCCGGCCTAGCCTCACTGTGGCCCCGCCCCTCTCGAACGCCTTCGCGCGATCGCCCTGGAAACGCATTCTCTG	chr5:68,462,727-68,462,876	chr5:69,166,900-69,167,049	neg	2.67028	3.19941	promoter	21
En17	GGGCAGGCTCTGATTCATGGACTGGAAAATCCCTCCTTAGTCATTTGCCAACTGTCCCTGAGGCCTGGGCTGGTCATTGCCTCTCCCACTTCCCCTAGAAACCCAGGTGGAGTAGGGGCTAAGGAGGGCCCCTTCATTGCATGTGAGACA	chr19:13907731-13907880	chr19:13,796,917-13,797,066	pos	3.2327	3.87654	intron	9
En18	GTTCATCAGTCAGCACGACCCGACCTCAGTGGCGTCCTCACAACACAGACCGGACCTTGGGTCTTACCCCGGCACCTGAGAACCACTTCCGGTGAGTAGCTTCTACTTCCGGAGACGATGACTCCCCCGCGTCCCAGACCGGAAGAAGCC	chr11:8,710,437-8,710,586	chr11:8,688,890-8,689,039	neg	3.5216	3.94432	3'UTR	15
En19	TAGAAGCCCATTTCCGCACTCGGGCTAGGCCTTCGGAGCCGCGGCAGCATAGTGGGAGGAGTCGGGCTCAGCTCCCCCCCACCACAACCGGGATTATTTTTATCGGTTGAGTCATCGCACTACCTTTCATCCTTGTGGCTTTGGGCAAGT	chr1:22,352,334-22,352,483	chr1:22025841-22025990	pos	4.03697	4.57542	intron	others
En20	TCGTTTCAGGGAAGGCATTCCAGCTTCTTGCACTAGGCATTTCAAGAAAGAAAAGCATTCCTGGAAATCCCCAATCGGTCACAGGCATGTTTCTCCAACCAATAGGAATAGAGAATGAGGCAGCATCACTTGTCTCCAGCAGATACATCT	chr6:32,577,639-32,577,788	chr6:32577639-32577788	neg	4.5905	4.5905	intergenic	3
En21	AAACTTCCGCTGGGCGGAGAGCGCTGCGCGCGCATCCTGAATCTGAGGCGCCCGCGCAGGCGCCGCTGACTTCCTGACGGCCCCTGGGCTTCGCCTGCCTGGGAACTCCGTTTCCCAGATGCCTCCGCGGCAGGCCCGCCCTCTGATTCC	chr19:50,528,622-50,528,771	chr19:50025365-50025514	pos	4.57542	4.70302	prom/5'UTR	others

### Sheet: Sup_table_05
library	E	REST	CTCF_TAD	CTCF_K27ac	GFI1	YY1	active	REST_adjp	CTCF_TAD_adjp	CTCF_K27ac_adjp	GFI1_adjp	YY1_adjp	active_adjp
ES	En21	down	-	up	-	up	up	3.39e-06	0.107306	0.023838	0.131968	5.26e-13	6.89e-08
ES	En20	down	down	-	up	up	up	2.03e-07	3.17e-13	0.148658	0.00997013	0.0176773	4.6e-07
ES	En19	down	down	-	up	up	up	1.94e-07	4.46e-06	0.117225	4.18e-07	2.26e-10	4.68e-11
ES	En18	down	-	-	up	up	up	0.000310529	0.106169	0.909353	0.0446049	0.000159676	9.61e-05
ES	En17	down	-	up	up	up	up	0.000125183	0.43521	7.29e-05	1.17e-13	2.84e-11	1.56e-11
ES	En15	-	-	up	up	up	up	0.244032	0.771511	0.0684047	5.92e-08	1.58e-10	6.7e-10
ES	En14	-	-	up	up	up	up	0.128933	0.213273	0.000479545	1.86e-06	8.86e-13	3.92e-08
ES	En13	down	-	up	up	up	up	7.19e-08	0.711977	4.32e-07	6.22e-07	3.24e-21	2.92e-15
ES	En12	down	down	up	-	up	up	1.91e-08	0.000510472	0.00907271	0.0588142	1.29e-19	1.03e-16
ES	En11	-	-	up	up	up	up	0.325518	0.199081	0.000135741	4.64e-06	2.86e-08	6.31e-14
ES	En10	down	up	up	up	up	up	2.88e-09	5.11e-05	6.62e-17	0.000131549	2.62e-32	9.19e-15
ES	En09	down	up	up	up	up	up	6.42e-10	9.01e-09	3.23e-15	0.00309818	2.7e-20	1.52e-15
ES	En08	down	-	up	up	up	up	8.15e-05	0.0835646	9.09e-06	6.95e-05	9.18e-19	6.67e-17
ES	En07	down	down	-	up	up	up	2.02e-07	4.59e-07	0.130188	1.21e-07	9.29e-14	1.57e-18
ES	En06	down	-	up	up	up	up	1.8e-09	0.210714	4.88e-05	1.32e-09	3.36e-19	5.3e-19
ES	En05	-	up	up	up	up	up	0.180911	0.0176871	9.97e-06	2.8e-12	5.01e-17	9.28e-19
ES	En04	-	up	up	up	up	up	0.210714	3.19e-07	8.99e-12	1.58e-15	3.24e-21	3.44e-22
ES	En03	down	up	up	up	up	up	0.0203147	7.25e-06	9.19e-15	8.58e-14	9.38e-19	3.06e-19
ES	En02	down	up	up	up	up	up	0.0130861	5.6e-13	3.99e-22	1.75e-18	2.51e-21	1.65e-23
ES	En01	down	up	up	up	up	up	0.000331168	3.38e-14	4.67e-17	2.51e-21	5.13e-23	2.45e-23
SE	En21	down	down	up	-	-	up	7.27e-11	4.44e-07	0.000874599	0.547973	0.333811	0.000990048
SE	En20	down	down	up	-	-	up	3.78e-09	5.02e-10	5.26e-06	0.897733	0.118323	0.00502866
SE	En19	down	down	up	-	-	up	2.02e-08	5.68e-13	0.0107611	0.246434	0.940743	8.39e-06
SE	En18	down	up	-	-	up	up	0.000382528	0.0385175	0.776308	0.483421	0.018302	0.00567281
SE	En17	down	down	up	up	-	up	2.53e-08	8.45e-08	0.0330265	1.87e-05	0.47419	1.96e-11
SE	En15	-	-	-	up	up	up	0.520752	0.819406	0.355496	9.31e-07	0.0210742	5.25e-09
SE	En14	down	down	up	up	up	up	0.00266959	0.000416649	0.013486	1.58e-05	0.0107611	7.12e-08
SE	En13	down	-	up	up	up	up	2.24e-05	0.246434	0.000138091	0.000206202	9.31e-07	1.44e-12
SE	En12	down	-	up	up	up	up	4.44e-07	0.217151	1.15e-05	4.12e-10	6.61e-13	8.25e-15
SE	En11	-	-	up	up	up	up	0.744024	0.0871254	0.0398323	0.00136033	0.0428601	6.93e-09
SE	En10	down	-	up	up	up	up	7.71e-05	0.744024	0.000122596	2.23e-06	2.02e-08	1.24e-17
SE	En09	down	down	-	up	up	up	1.38e-09	1.07e-07	0.838446	0.00606805	0.00309478	6.51e-12
SE	En08	down	-	-	up	up	up	0.00176192	0.193622	0.731786	0.0107611	3.62e-05	5.68e-13
SE	En07	down	down	-	up	up	up	0.00241329	8.5e-06	0.944362	0.0029255	2.23e-06	1.22e-09
SE	En06	down	down	-	up	up	up	3.33e-05	4.33e-05	0.907515	2.92e-05	2.27e-08	7.01e-13
SE	En05	-	-	-	up	up	up	0.897733	0.601712	0.944362	6.84e-06	7.34e-05	5.21e-12
SE	En04	-	down	-	up	-	up	0.976792	0.0107611	0.706104	0.000148027	0.333811	5.21e-11
SE	En03	-	-	-	up	up	up	0.785177	0.483421	0.421315	1.65e-08	1.37e-06	2.16e-17
SE	En02	-	-	up	up	up	up	0.744024	0.278695	0.0660658	0.0107611	4.7e-05	4.12e-10
SE	En01	-	-	up	up	up	up	0.897733	0.818979	0.0228785	1.49e-07	2.02e-08	1.24e-17

### Sheet: Sup_table_07
Epigenetic_mark	GM12878	HepG2	K562	SK-N-SH
DNase	ENCFF759OLD	ENCFF897NME	ENCFF274YGF	ENCFF752OZB
H3K27ac	ENCFF367KIF	ENCFF886SZT	ENCFF038DDS	ENCFF790UBM
H3K4me1	ENCFF453PEP	ENCFF532AGT	ENCFF159VKJ	ENCFF632FAM
H3K27me3	ENCFF035PQG	ENCFF337XQQ	ENCFF049HUP	ENCFF277NRX

### Sheet: Sup_table_10
celltype	enh	lin_r.squared	seg_r.squared	change-point
GM12878	En02	0.0153374	0.0166003	5.57143
GM12878	En09	0.331046	0.407719	20.7298
GM12878	En11	0.0209638	0.0248777	28.7266
GM12878	En19	0.275822	0.334084	20.2203
GM12878	En21	0.168869	0.224918	21.6463
HepG2	En02	0.262668	0.315744	20.4253
HepG2	En09	0.288696	0.415245	21.8623
HepG2	En11	0.270819	0.338635	20.7341
HepG2	En19	0.350056	0.452936	21.0702
HepG2	En21	0.185423	0.267832	21.8208
K562	En02	0.154508	0.178475	20.7952
K562	En09	0.298709	0.454994	21.8065
K562	En11	0.25148	0.312537	20.9317
K562	En19	0.31918	0.420518	20.8986
K562	En21	0.163829	0.252752	21.7394
SK.N.SH	En02	0.349042	0.376228	18.99
SK.N.SH	En09	0.315192	0.414514	21.3974
SK.N.SH	En11	0.330989	0.376931	19.7389
SK.N.SH	En19	0.37492	0.440747	19.824
SK.N.SH	En21	0.190326	0.260129	20.808
